# Argonaute-siRNA loading via the RNA-binding protein RDE-4 in *C. elegans*

**DOI:** 10.1101/2025.05.06.652520

**Authors:** Thiago L. Knittel, Brooke E. Montgomery, Reese A. Sprister, Colin N. Magelky, Margaret J. Smith, Maritza Soto-Ojeda, Melissa Guthrie, Carolyn M. Phillips, Taiowa A. Montgomery

## Abstract

Small RNAs, such as microRNAs (miRNAs) and small interfering RNAs (siRNAs), associate with Argonaute proteins to control gene expression, impacting a wide range of cellular processes, such as antiviral defense, transposon silencing, and development^1^. Plants and animals typically have several classes of small RNAs, along with multiple Argonautes^2^. These Argonautes often confer distinct functionality to the various classes of small RNAs^3^. But how small RNAs are selectively loaded into the appropriate Argonaute is not well understood. miRNAs and siRNAs are typically generated from double-stranded RNA (dsRNA) precursors by the endoribonuclease Dicer^4^. siRNAs are often processed from fully base-paired precursors derived from various endogenous and exogenous sources, whereas miRNAs typically originate from genetically encoded partially base-paired hairpins^1^. In *C. elegans*, Dicer/DCR-1 processing of siRNAs and a related small RNA class, known as 26G- RNAs, is mediated by the dsRNA-binding protein RDE-4^5-7^. Here, we show that RDE-4 also facilitates loading of siRNAs (but not miRNAs) into the Argonaute RDE-1, but not into ALG-1, and loading of 26G-RNAs into the Argonaute ERGO-1. Although we do not find evidence that ALG-3/4 associated 26G-RNAs require RDE-4 for Argonaute loading, their levels are strongly reduced in *rde-4* mutants indicating that RDE-4 is broadly required for their formation or stability. Our findings reveal a role for RDE-4 as a critical determinant of small RNA loading specificity and provide insight into the mechanisms by which small RNAs are selectively paired with their corresponding Argonautes.
