## Supplementary material for "Argonaute-siRNA loading via the RNA-binding protein RDE-4 in *C. elegans*": Table S6

### Sheet: Table S6
Table S6. rpm-normalized sRNA-seq counts for ERGO-1 Class 26G-RNAs from GFP::ERGO-1 co-IPs from rde-4+/+ and rde-4-/- gravid adults.
Feature ID	Feature Name	Classifier	ERGO-1_IP_rep_1	ERGO-1_IP_rep_2	ERGO-1_input_rep_1	ERGO-1_input_rep_2	ERGO-1_rde-4_IP_rep_1	ERGO-1_rde-4_IP_rep_2	ERGO-1_rde-4_input_rep_1	ERGO-1_rde-4_input_rep_2
WBGene00077787	T05E12.10	ERGO Class 26G	20980.4	7411.84	263.58	253.17	42.95	61.41	41.16	66.39
WBGene00045366	Y17D7C.3	ERGO Class 26G	6663.54	2985.22	127.97	182.63	16.35	15.22	14.23	21.64
WBGene00018199	F39E9.7	ERGO Class 26G	4998.9	2137.9	87.95	111.4	9.5	11.25	6.7	12.37
WBGene00020538	T16A1.9	ERGO Class 26G	4361.21	2094.24	32.63	58.26	12.08	9.54	1.65	6.7
WBGene00045410	E01G4.7	ERGO Class 26G	4267.43	1970.44	56.76	70.07	11.69	10.16	5.29	10.26
WBGene00018688	F52D2.6	ERGO Class 26G	3082.68	1180.6	34.57	36.57	9.61	8.01	9.06	11.74
WBGene00194650	C36A4.14	ERGO Class 26G	2265.38	926.53	26.25	29.66	5.28	5.49	2.15	4.35
WBGene00013779	Y116A8B.1	ERGO Class 26G	2198.46	1094.24	26.94	26.28	5.11	5.38	2.4	5.43
WBGene00010507	K02E2.6	ERGO Class 26G	2121.68	1105.07	29.15	37.53	6.63	9.54	3.95	4.85
WBGene00044559	ZK380.5	ERGO Class 26G	2011.13	968.18	18.63	19.59	8.61	4	1.09	3.54
WBGene00008447	E01G4.5	ERGO Class 26G	1749.37	693	20.91	21.44	3.71	2.86	1.07	3.56
WBGene00022730	ZK402.3	ERGO Class 26G	1670.26	714.36	18.71	20.3	3.93	3.43	2.4	4.1
WBGene00021018	W04B5.1	ERGO Class 26G	1238	568.66	11.59	12.5	3.75	2.21	1.37	2.68
WBGene00017942	F31A9.4, fbxc-37	ERGO Class 26G	1209.01	746.41	19.06	23.19	2.28	2.76	0.75	2.52
WBGene00016635	C44B11.6	ERGO Class 26G	1064.13	383.79	9.12	9.47	2.02	1.08	0.23	1.94
WBGene00013816	Y116F11A.1	ERGO Class 26G	1040.5	522.37	14.98	20.98	3.29	3.07	0.63	1.92
WBGene00023036	F39E9.10	ERGO Class 26G	976.56	332.31	13.73	15.61	1.01	2.35	1.55	1.96
WBGene00013638	Y105C5A.14	ERGO Class 26G	871.83	448.7	10.13	10.8	2.1	1.27	0.73	1.29
WBGene00195255	H16D19.7	ERGO Class 26G	727.29	303.85	7.43	8.63	1.01	0.65	0.65	1.29
WBGene00194680	Y17D7C.6	ERGO Class 26G	622.08	264.09	4.32	5.27	0.56	2.12	0.38	1.02
WBGene00013644	Y105C5A.25	ERGO Class 26G	581.65	289.93	8.97	8.67	3.2	1.39	1.11	1.85
WBGene00022731	ZK402.5	ERGO Class 26G	485.32	176.73	5.37	5.14	0.83	0.86	0.27	0.84
WBGene00077772	T02G6.10	ERGO Class 26G	482.26	196.97	6.92	7.94	0.39	0.66	0.46	1.06
WBGene00194923	linc-121, Y57G11C.1134	ERGO Class 26G	472.14	256	6.54	6.85	1.18	1.19	0.7	1.29
WBGene00012452	Y17D7B.4	ERGO Class 26G	471.2	104.06	3	2.63	0.96	0.71	0.19	0.79
WBGene00010100	F55C9.3	ERGO Class 26G	451.71	188.83	15.01	17.56	1.12	0.48	0.12	1.16
WBGene00016993	CD4.8	ERGO Class 26G	408.42	170.07	5.12	5.16	0.81	0.5	0.16	0.92
WBGene00010102	F55C9.5	ERGO Class 26G	380.7	201.82	10.66	13.06	1.69	0.71	0.5	1.06
WBGene00219307	F56D6.17	ERGO Class 26G	332.87	120.07	1.9	2.94	1.07	2.12	0.38	0.92
WBGene00007960	C35D6.3	ERGO Class 26G	294.07	116.69	5.9	5.84	0.11	1.25	0.58	1.06
WBGene00022729	ZK402.2	ERGO Class 26G	291.95	90.98	2.74	2.29	0.3	0.59	0.13	0.42
WBGene00020814	T25G12.8	ERGO Class 26G	267.36	116.9	4.32	4.16	1.07	0.45	0.42	0.6
WBGene00185118	K02E2.11	ERGO Class 26G	265.11	136.8	6.88	9.24	0.17	0.45	1.19	0.69
WBGene00015321	C02B8.2, fbxc-38	ERGO Class 26G	249.32	153.59	4.43	4.56	0.65	0.66	0.25	0.51
WBGene00018856	F55A4.4	ERGO Class 26G	216.61	94.44	5.58	7.79	0.45	0.35	0.82	1.27
WBGene00018204	F39F10.4	ERGO Class 26G	212.68	121.52	3.19	4.16	0.79	0.25	0	0.32
WBGene00007213	C01A2.1	ERGO Class 26G	196.76	131.1	4.07	6.62	0.22	0.38	0.36	0.65
WBGene00012290	W05H12.2	ERGO Class 26G	181.37	74.07	1.9	2.48	0.28	0.31	0.19	0.46
WBGene00016553	C40A11.10, mir-8199	ERGO Class 26G	160.98	84.36	5.49	8.4	0.22	0.31	0.15	0.28
WBGene00012819	Y43F8B.9	ERGO Class 26G	158.81	87.01	2.16	2.86	0.22	0.37	0.12	0.23
WBGene00009863	F49B2.3	ERGO Class 26G	141.98	43.48	2.56	2.56	0.08	0.35	0.15	0.32
WBGene00022523	ZC132.4	ERGO Class 26G	126.51	36.38	2.43	2.77	0.17	0.18	0.08	0.14
WBGene00194667	Y105C5A.1271	ERGO Class 26G	123.44	66.48	2.62	3.57	0.22	0.71	0.12	0.32
WBGene00007523	C11G6.2	ERGO Class 26G	114.24	46.47	1.61	2.23	0.14	0.21	0.06	0.07
WBGene00011387	T02G6.4	ERGO Class 26G	111.98	52.5	1.65	2.48	0.9	0.08	0.12	0.32
WBGene00206507	Y51A2A.16	ERGO Class 26G	88.25	51.2	0.77	1.3	0.06	0.14	0.04	0.09
WBGene00020352	T08B6.2	ERGO Class 26G	65.15	41.11	0.77	1.41	0.11	0.08	0	0.23
WBGene00018690	F52D2.8, fbxa-46	ERGO Class 26G	52.79	28.15	1.01	1.07	0	0.17	0.08	0.14
WBGene00021019	W04B5.2	ERGO Class 26G	41.6	16.11	0.59	0.73	0	0.03	0	0.05
WBGene00017225	F07G6.6, fbxa-52	ERGO Class 26G	38.03	15.31	0.29	0.21	0	0.06	0	0
WBGene00017930	F29G9.1	ERGO Class 26G	19.16	5.8	0.49	0.41	0.02	0.03	0.06	0.05
WBGene00021188	Y13C8A.1	ERGO Class 26G	19.16	5.8	0.49	0.41	0.02	0.03	0.06	0.05
WBGene00021607	Y46H3C.7	ERGO Class 26G	19.16	5.8	0.49	0.41	0.02	0.03	0.06	0.05
WBGene00021187	Y9D1A.2	ERGO Class 26G	19.16	5.8	0.49	0.41	0.02	0.03	0.06	0.05
WBGene00013500	Y71A12B.2	ERGO Class 26G	14.62	5.54	0.48	0.4	0.11	0	0	0.02
WBGene00013501	Y71A12B.3	ERGO Class 26G	14.62	5.54	0.48	0.4	0.11	0	0	0.02
WBGene00014888	Y43F8B.8	ERGO Class 26G	13.44	9.1	0.15	0.42	0	0.06	0	0
WBGene00050910	Y43F8B.17	ERGO Class 26G	4.33	3.79	0.15	0	0	0	0	0
WBGene00194699	Y43F8B.22	ERGO Class 26G	3.07	2.23	0	0.08	0.06	0	0.04	0
WBGene00050903	Y17D7C.4	ERGO Class 26G	1.44	2.39	0.04	0.08	0	0	0	0
WBGene00000479	C07H6.5, cgh-1	ERGO Class 26G	0.9	0.52	0	0	0	0	0	0
WBGene00006767	unc-31, ZK897.1	ERGO Class 26G	0.85	0.32	0.04	0.03	0	0	0	0
WBGene00044200	H37A05.4	ERGO Class 26G	0.72	0	0	0	0	0	0	0
WBGene00000512	B0285.9, ckb-2	ERGO Class 26G	0.63	0	0.02	0.06	0	0	0.04	0
WBGene00017332	F10D2.6, ugt-37	ERGO Class 26G	0.63	0.11	0	0	0	0	0	0
WBGene00006876	vab-10, ZK1151.1	ERGO Class 26G	0.45	0.31	0	0.08	0	0	0	0
WBGene00022728	ZK402.1	ERGO Class 26G	0.41	0	0.02	0	0	0	0	0
WBGene00013303	Y57G11C.5	ERGO Class 26G	0.36	0.22	0.96	0.61	0	0.06	0	0
WBGene00006660	B0334.2, twk-5	ERGO Class 26G	0.36	0	0	0	0	0	0	0
WBGene00008579	F08G2.8	ERGO Class 26G	0.36	0.12	0.01	0	0	0	0	0
WBGene00005529	F15H9.3, sri-17	ERGO Class 26G	0.36	0.12	0.01	0	0	0	0	0
WBGene00005528	F15H9.4, sri-16	ERGO Class 26G	0.36	0.12	0.01	0	0	0	0	0
WBGene00012329	sre-44, W07G1.2	ERGO Class 26G	0.36	0.12	0.01	0	0	0	0	0
WBGene00022100	Y69A2AR.31	ERGO Class 26G	0.34	0.85	0.04	0	0	0	0	0
WBGene00013170	Y53F4B.24	ERGO Class 26G	0.27	0.05	0.29	0.11	0.22	0.08	0.04	0.09
WBGene00219206	W05H12.4	ERGO Class 26G	0.23	0	0	0	0	0	0	0
WBGene00004030	F07C6.1, pin-2	ERGO Class 26G	0.19	0.07	0	0.01	0	0	0	0
WBGene00009543	F38E11.6	ERGO Class 26G	0.19	0.07	0	0.08	0	0	0.04	0
WBGene00004498	B0412.4, rps-29	ERGO Class 26G	0.18	0	0.15	0.31	0	0.11	0.12	0
WBGene00194981	Y49E10.30	ERGO Class 26G	0.18	0	0	0	0	0	0	0
WBGene00003367	M106.1, mix-1	ERGO Class 26G	0.15	0.01	0.05	0.06	0.01	0.01	0.01	0.01
WBGene00007640	C17D12.7, pcmd-1	ERGO Class 26G	0.09	0.05	0.29	0.42	0	0.76	0.12	0.09
WBGene00016561	C41D11.1, eri-6	ERGO Class 26G	0.09	0.57	0.11	0.04	0	0	0	0
WBGene00008285	C53D6.8	ERGO Class 26G	0.07	0.01	0	0	0	0	0	0
WBGene00077552	H15N14.4	ERGO Class 26G	0.05	0	0.04	0.02	0	0	0.14	0.07
WBGene00021939	Y55F3BR.2	ERGO Class 26G	0	0	0.7	0.57	0	0.31	0.69	0.83
WBGene00012272	dhc-4, W05B2.4	ERGO Class 26G	0	0.37	1.01	1.45	1.27	1.94	1	0.92
WBGene00010960	atp-6, MTCE.12	ERGO Class 26G	0	0	0	0	0	0	0	0
WBGene00006780	B0350.2, unc-44	ERGO Class 26G	0	0	0	0	0	0	0	0
WBGene00003572	C07A9.11, ncx-7	ERGO Class 26G	0	0	0	0	0	0	0	0
WBGene00004482	C16A3.9, rps-13	ERGO Class 26G	0	0	0	0.15	0	0	0	0
WBGene00016520	C39B5.2	ERGO Class 26G	0	0.47	0	0	0	0	0	0
WBGene00008277	C53B4.8, mltn-12	ERGO Class 26G	0	0	0	0	0	0	0	0
WBGene00000396	cdh-4, F25F2.2	ERGO Class 26G	0	0	0.07	0	0	0	0	0
WBGene00000788	cpz-1, F32B5.8	ERGO Class 26G	0	0	0.11	0	0	0	0.08	0.14
WBGene00010965	ctc-2, MTCE.31	ERGO Class 26G	0	0	0	0	0	0	0.04	0
WBGene00010962	ctc-3, MTCE.23	ERGO Class 26G	0	0	0	0	0	0	0	0
WBGene00000998	dig-1, K07E12.1	ERGO Class 26G	0	0	0	0	0	0	0	0
WBGene00017104	E02H9.6	ERGO Class 26G	0	0	0	0	0	0	0	0
WBGene00001546	F22E5.3, gcy-21	ERGO Class 26G	0	0	0	0	0	0	0	0
WBGene00018349	F42C5.9	ERGO Class 26G	0	0	0.04	0	0	0	0	0
WBGene00164974	F46C3.7	ERGO Class 26G	0	0.05	0	0	0	0	0	0
WBGene00010039	F54C8.6	ERGO Class 26G	0	0	0.01	0	0	0	0.01	0.01
WBGene00019282	K01A2.8, mps-2	ERGO Class 26G	0	0	0	0	0	0	0	0
WBGene00019511	K08A2.1, lido-8	ERGO Class 26G	0	0	0	0	0	0	0	0
WBGene00010714	K09B11.10, mam-3	ERGO Class 26G	0	0.01	0.02	0	0	0	0.02	0.01
WBGene00006803	K11C4.3, unc-70	ERGO Class 26G	0	0.36	0	0	0	0	0	0
WBGene00007012	mdt-4, ZK546.13	ERGO Class 26G	0	0	0	0	0	0	0	0
WBGene00010957	MTCE.3, nduo-6	ERGO Class 26G	0	0	0	0	0	0	0	0
WBGene00011524	plpr-1, T06D8.3	ERGO Class 26G	0	0	0	0	0	0	0	0
WBGene00013258	polg-1, Y57A10A.15	ERGO Class 26G	0	0.26	0	0	0	0	0	0
WBGene00011407	ppat-1, T04A8.5	ERGO Class 26G	0	0	0.04	0.11	0	0	0	0.09
WBGene00004855	R31.1, sma-1	ERGO Class 26G	0	0	0	0.15	0	0	0	0.05
WBGene00000208	trip-4, Y53F4B.15	ERGO Class 26G	0	0	0	0	0	0	0	0
WBGene00006436	ttn-1, W06H8.8	ERGO Class 26G	0	0	0.04	0	0	0	0	0
WBGene00012151	VH15N14R.1	ERGO Class 26G	0	0	0	0	0	0	0	0
WBGene00021023	W04B5.6	ERGO Class 26G	0	0	0	0	0	0	0	0
WBGene00194913	Y105C5A.1272	ERGO Class 26G	0	0	0	0	0	0	0	0
WBGene00012498	Y24F12A.3	ERGO Class 26G	0	0	0	0	0	0	0	0
WBGene00012499	Y24F12A.4	ERGO Class 26G	0	0	0	0	0	0	0	0
WBGene00044439	Y51H7C.15	ERGO Class 26G	0	0	0	0	0	0	0	0
WBGene00045512	Y60A3A.27	ERGO Class 26G	0	0	0	0	0	0	0	0
WBGene00013953	ZK262.8	ERGO Class 26G	0	0	0	0	0	0	0	0
